# Ubiquitination is essential for recovery of cellular activities following heat shock

**DOI:** 10.1101/2021.04.22.440934

**Authors:** Brian A. Maxwell, Youngdae Gwon, Ashutosh Mishra, Junmin Peng, Ke Zhang, Hong Joo Kim, J. Paul Taylor

**Affiliations:** Department of Cell and Molecular Biology, St. Jude Children’s Research Hospital, Memphis, TN, USA; Department of Structural Biology Department, St. Jude Children’s Research Hospital, Memphis, TN, USA; Department of Neuroscience, Mayo Clinic Florida, Jacksonville, FL 32224; Howard Hughes Medical Institute, Chevy Chase, MD 20815

## Abstract

Eukaryotic cells respond to stress via adaptive programs that include reversible shutdown of key cellular processes, the formation of stress granules, and a global increase in ubiquitination. The primary function of this ubiquitination is generally considered to be tagging damaged or misfolded proteins for degradation. Here we show that different types of stress generate distinct ubiquitination patterns. For heat stress, ubiquitination correlates with cellular activities that are downregulated during stress, including nucleocytoplasmic transport and translation, as well as with stress granule constituents. Ubiquitination is not required for the shutdown of these processes or for stress granule formation, but is essential for resumption of cellular activities and for stress granule disassembly. These findings indicate that stress-induced ubiquitination primes the cell for recovery following heat stress.

**One Sentence Summary:** Stress-induced ubiquitination is essential for recovery of cellular activities following heat stress.
