## Supplementary material for "Ubiquitination is essential for recovery of cellular activities following heat shock": Table S4

### Sheet: Corrected HS Ubiquitinome
Corrected HS Ubiquitinome
Denotes proteins excluded due to heat shock-dependent decrease in diGLY experiment
AARS
ABCF1
ABCF2
ABCF3
ACACA
ACP1
ACSL3
ACTBL2
ACTG1
ACTG2
ACTL6A
ACTN4
ADAR
AIMP1
ANAPC7
ANKFY1
ANKHD1
ANKRD17
ANP32E
ANXA5
ANXA6
AP1B1
AP1G1
AP3D1
ARHGEF2
ARMC6
ASCC3
ATIC
ATP6V1A
BAZ1A
BOP1
BRAT1
BUB1
BZW1
C6orf211
CAD
CBWD3
CBX3
CCAR2
CCDC144A
CCT2
CCT3
CCT7
CDK1
CHD3
CHD4
CHORDC1
CHUK
CIRH1A
CKAP5
CKB
CLTC
CLUH
CNOT1
COPB2
COPG1
CORO7
CPNE1
CSDE1
CYP51A1
DARS
DCTN1
DDX1
DDX17
DDX18
DDX20
DDX21
DDX39B
DDX3X
DDX3Y
DDX47
DDX5
DHCR24
DHFR
DHX15
DHX30
DHX9
DIAPH1
DIS3
DNAAF5
DNAJC2
DOCK7
DSP
ECD
EEF1B2
EIF2AK2
EIF2S3
EIF3A
EIF3B
EIF3D
EIF3E
EIF3F
EIF3G
EIF3I
EIF4A1
EIF4A2
EIF4A3
EIF4G1
EIF4G2
EIF4G3
EIF4H
EIF5A
ELAVL1
EMD
EPPK1
EPRS
ERCC6L
ESYT1
EWSR1
EXOSC10
FANCI
FASN
FEN1
FHOD1
FKBP4
FKBP8
FLNA
FNDC3A
FUS
FXR1
G3BP1
GAK
GAPDH
GAPVD1
GART
GATAD2B
GCN1
GEMIN4
GEMIN5
GIGYF2
GIPC1
GNB4
GPS1
GRIPAP1
GRWD1
GTF2I
GTF3C1
GTF3C3
GTF3C5
HDLBP
HEATR1
HEATR3
HERC1
HIST1H2AD
HIST1H2BH
HIST1H2BO
HIST2H2AC
HNRNPA0
HNRNPA1
HNRNPA2B1
HNRNPA3
HNRNPAB
HNRNPC
HNRNPF
HNRNPH1
HNRNPH2
HNRNPH3
HNRNPK
HNRNPL
HNRNPM
HNRNPR
HNRNPU
HNRNPUL2
HOOK1
HSPA14
HSPA1A
HSPA1L
HSPA6
HSPH1
HTATSF1
IARS
IGF2BP1
IGF2BP2
IGF2BP3
IKBKAP
ILF2
ILF3
IPO4
IPO7
IPO8
IPO9
IRS4
KIAA1279
KIAA1524
KIF11
KPNA1
KPNA2
KPNA5
KPNA6
KPNB1
LAS1L
LRRC40
LRRC47
LTV1
M0QYT0
MAGED2
MAPRE2
MARS
MATR3
MCM3
METAP1
MOV10
MRI1
MSH2
MSH6
MTR
MYH10
MYH11
MYH9
MYO1C
NAP1L1
NAP1L4
NASP
NCAPD2
NCAPD3
NCAPG
NCL
NEFL
NEFM
NOB1
NOC4L
NOL9
NONO
NPM1
NSUN2
NUMA1
NUP133
NUP155
NUP160
NUP43
NUP88
NUP93
OTUB1
PABPC4
PARP1
PCBP1
PCBP2
PCNA
PDS5A
PDXDC1
PFAS
PIAS1
PIK3C2A
PKM
PKMYT1
PKN2
PKP2
POLE
POLR1A
POLR1C
POLR2B
PPIA
PPM1G
PPP1CA
PPP1CC
PPP2R1B
PRDX1
PRPF19
PRPF6
PRPF8
PSMA4
PTBP1
PTGES3
PTPN1
PTPN13
PTPRF
PWP2
QARS
QRICH1
RAB3GAP1
RACK1
RAN
RANBP1
RANBP2
RANGAP1
RARS
RAVER1
RBBP4
RBBP7
RBM4
RBMX
RCC1
RCC2
RDH11
RGPD1
RGPD3
RGPD5
RHOT2
RIF1
RPL7A
RPS3
RPS8
RPSA
RUVBL1
SCRIB
SEC23A
SF3A1
SF3A3
SF3B3
SFPQ
SGTA
SLC27A4
SMARCA1
SMARCA2
SMARCA4
SMARCA5
SMC2
SMC4
SND1
SNRNP200
SNRNP40
SNX27
SON
SPG20
SPTLC1
SRM
SRRM2
SRSF10
SSRP1
STAT1
STK26
STRBP
STUB1
SUMO1
SUMO2
SUMO3
SUPT16H
TARDBP
TBCE
TBL2
TDRKH
TELO2
TFCP2
THRAP3
TMPO
TNPO1
TNPO2
TRABD
TRIM25
TRIM28
TRIM33
TRIP12
TTC27
TTF2
TTK
TTLL12
TUBA1A
TUBA1B
TUBA4B
TUBB4A
TYMS
U2AF1
UBA1
UBE3C
UBXN1
UNC45A
UQCRC1
USP5
USP7
UTP15
UTP18
VARS
VIM
WDR12
WDR6
XPOT
XRCC5
XRCC6
XRN2
YARS
ZC3HAV1
ZNF326
ZW10
AIMP2
H2AFX
HNRNPD
PABPC1
RPL4
SYNCRIP
TUBB
TUBB2A

### Sheet: Arsenite Ubiquitinome
Arsenite Ubiquitinome
AARS
ACP1
ACTBL2
ACTG2
ACTN4
ANKFY1
ANP32E
ARMC6
ASCC3
ATXN10
BOP1
BRAT1
CAD
CHD3
CHD4
CHUK
CKAP5
CNOT1
COL8A1
COMT
CSDE1
CUL1
DDX21
DDX5
DHX15
DIS3
DNAAF5
DNAJC7
DSTN
ECM29
EEF2
EIF2A
EIF4G1
EIF4G2
EIF5A
ERCC6L
FANCD2
FANCI
FBXO7
FLNA
FXR1
GAPVD1
GCN1
GEMIN4
GEMIN5
GTF2I
GTF3C1
GTF3C3
GTF3C5
HEATR1
HEATR3
HECTD3
HERC1
HERC4
HIST1H2AD
HIST2H2AC
HNRNPA0
HNRNPA1
HNRNPA2B1
HNRNPA3
HNRNPC
HNRNPD
HNRNPH1
HNRNPH2
HNRNPK
HNRNPL
HNRNPR
HNRNPUL2
HRNR
HSPA1L
HSPBP1
HTATSF1
IGF2BP1
IKBKAP
ILF3
INTS3
IPO4
IPO7
KIAA1524
KPNA1
KPNA5
KPNA6
KPNB1
LAS1L
LIG3
LRRC41
LRRC59
LTN1
MAPRE2
MATR3
MDN1
MMS19
MORC3
MSH6
NCAPD3
NCAPG2
NEDD8-MDP1
NFXL1
NOL9
NSUN2
NUMA1
OTUD5
PARP1
PCBP2
PCNA
PDS5A
PI4KA
PKMYT1
PLAA
POLE
POLR3A
PPA1
PRDX1
PRKDC
PRMT1
PTGES3
PTPN1
RAN
RANBP2
RBMX
RGPD1
RNH1
SAAL1
SLC27A4
SMARCA5
SND1
SPG20
STUB1
SUMO1
SUMO2
SUMO3
SYMPK
SYNCRIP
TARDBP
TELO2
THOC2
THRAP3
TMEM55B
TMPO
TNPO1
TNPO3
TRAFD1
TRIM25
TRIM32
TTC27
TTLL12
TUBA4B
UBE3C
UBXN1
UHRF1
UNC45A
USP48
USP5
UTP18
WAPAL
WDHD1
XPO5
XPOT
YARS
ZC3H11A
ZMYM3
ZZEF1
