## Supplementary material for "Ubiquitination is essential for recovery of cellular activities following heat shock": Table S10

### Sheet: Sheet1
List of stress granule proteins as determined in references
High Confidence stress granule Proteins
GN	Listed in Yuon et al?	Listed in Markmiller et al?	Listed in Jain et al?
ATXN2	yes	yes	yes
ATXN2L	yes	yes	yes
C14orf166	yes	yes	yes
CASC3	yes	yes	yes
CELF1	yes	yes	yes
CSDE1	yes	yes	yes
DAZAP1	yes	yes	yes
DDX1	yes	yes	yes
ELAVL1	yes	yes	yes
FAM120A	yes	yes	yes
FAM98A	yes	yes	yes
FUBP3	yes	yes	yes
HELZ	yes	yes	yes
HNRNPAB	yes	yes	yes
IGF2BP1	yes	yes	yes
IGF2BP2	yes	yes	yes
IGF2BP3	yes	yes	yes
LARP4	yes	yes	yes
LSM14A	yes	yes	yes
MAGED1	yes	yes	yes
MSI1	yes	yes	yes
MSI2	yes	yes	yes
PABPC1	yes	yes	yes
PABPC4	yes	yes	yes
PCBP1	yes	yes	yes
PCBP2	yes	yes	yes
PTBP3	yes	yes	yes
PUM1	yes	yes	yes
PUM2	yes	yes	yes
RBMS1	yes	yes	yes
RBMS2	yes	yes	yes
RC3H1	yes	yes	yes
SYNCRIP	yes	yes	yes
TIAL1	yes	yes	yes
UPF1	yes	yes	yes
TIA1	yes	yes	yes
YTHDF1	yes	yes	yes
YTHDF2	yes	yes	yes
YTHDF3	yes	yes	yes
CAPRIN1	yes	yes	yes
DDX3X	yes	yes	yes
DHX36	yes	yes	yes
EIF3A	yes	yes	yes
EIF3E	yes	yes	yes
EIF3G	yes	yes	yes
EIF3H	yes	yes	yes
EIF3L	yes	yes	yes
EIF4A1	yes	yes	yes
EIF4B	yes	yes	yes
EIF4G1	yes	yes	yes
FMR1	yes	yes	yes
FXR1	yes	yes	yes
FXR2	yes	yes	yes
G3BP1	yes	yes	yes
G3BP2	yes	yes	yes
LSM14B	yes	yes	yes
NUFIP2	yes	yes	yes
PRRC2A	yes	yes	yes
PRRC2C	yes	yes	yes
RNF214	yes	yes	yes
STAU1	yes	yes	yes
STRAP	yes	yes	yes
TDRD3	yes	yes	yes
TRIM25	yes	yes	yes
UBAP2	yes	yes	yes
UBAP2L	yes	yes	yes
USP10	yes	yes	yes
YBX1	yes	yes	yes
YBX3	yes	yes	yes
ZC3H7B	yes	yes	yes
ZC3HAV1	yes	yes	yes
CPEB4	yes	yes	no
FAM120C	yes	yes	no
GRSF1	yes	yes	no
LARP4B	yes	yes	no
LSM12	yes	yes	no
MKRN2	yes	yes	no
OTUD4	yes	yes	no
PATL1	yes	yes	no
PRRC2B	yes	yes	no
R3HDM1	yes	yes	no
RTCB	yes	yes	no
SECISBP2	yes	yes	no
ASCC1	yes	yes	no
EIF3C	yes	yes	no
EIF4A2	yes	yes	no
EIF4G3	yes	yes	no
HDLBP	yes	yes	no
SPATS2	yes	yes	no
UPF3B	yes	yes	no
CPEB1	yes	no	yes
DDX6	yes	no	yes
EIF4A3	yes	no	yes
EIF4E	yes	no	yes
FNDC3B	yes	no	yes
MEX3A	yes	no	yes
MOV10	yes	no	yes
PARP12	yes	no	yes
RBMX	yes	no	yes
RBPMS	yes	no	yes
RPS6KA3	yes	no	yes
SLC25A5	yes	no	yes
SRRM2	yes	no	yes
TNPO2	yes	no	yes
TRIM56	yes	no	yes
TUBA1C	yes	no	yes
EIF2A	yes	no	yes
EIF3B	yes	no	yes
EIF3F	yes	no	yes
EIF3I	yes	no	yes
EIF3K	yes	no	yes
EIF3M	yes	no	yes
EIF4G2	yes	no	yes
HABP4	yes	no	yes
IPO7	yes	no	yes
HIST1H2AC	yes	no	yes
LARP1	yes	no	yes
LUZP1	yes	no	yes
MAPRE1	yes	no	yes
PRMT1	yes	no	yes
SERBP1	yes	no	yes
SMG1	yes	no	yes
SND1	yes	no	yes
SPATS2L	yes	no	yes
TUBB3	yes	no	yes
ANXA7	no	yes	yes
BCLAF1	no	yes	yes
CIRBP	no	yes	yes
DSP	no	yes	yes
EIF3J	no	yes	yes
EIF4H	no	yes	yes
FUS	no	yes	yes
GSPT1	no	yes	yes
HNRNPA2B1	no	yes	yes
HNRNPA3	no	yes	yes
HNRNPH1	no	yes	yes
HNRNPH3	no	yes	yes
HSPB1	no	yes	yes
KHSRP	no	yes	yes
KPNA1	no	yes	yes
PTBP1	no	yes	yes
PURA	no	yes	yes
SEC24C	no	yes	yes
SRI	no	yes	yes
SRSF1	no	yes	yes
TAF15	no	yes	yes
TNPO1	no	yes	yes
XRN1	no	yes	yes
ELAVL2	no	yes	yes
AGO2	no	yes	yes
STAU2	no	yes	yes
ELAVL4	no	yes	yes
PURB	no	yes	yes
LIN28A	no	yes	yes
DCP1A	no	yes	yes
TNRC6B	no	yes	yes
HNRNPA1	no	yes	yes
MEX3B	no	yes	yes
HNRNPD	no	yes	yes
MEX3C	no	yes	yes
PAK4	no	yes	yes
EDC4	no	yes	yes
PRDX1	no	yes	yes
A1CF	yes	no	no
AGBL1	yes	no	no
ACOT8	yes	no	no
AKAP1	yes	no	no
ALG13	yes	no	no
ATAD3B	yes	no	no
ATP5L	yes	no	no
BCL2L2-PABPN1	yes	no	no
BICC1	yes	no	no
CDC20	yes	no	no
CLPTM1	yes	no	no
DERL1	yes	no	no
DZIP3	yes	no	no
EIF2B1	yes	no	no
ESRP2	yes	no	no
FARP1	yes	no	no
FBRSL1	yes	no	no
GLE1	yes	no	no
GTPBP1	yes	no	no
LGALS3BP	yes	no	no
MAP2K1	yes	no	no
MBNL2	yes	no	no
MCRIP1	yes	no	no
MCRIP2	yes	no	no
MCU	yes	no	no
MEX3D	yes	no	no
MKRN1	yes	no	no
NYNRIN	yes	no	no
PAIP1	yes	no	no
PAIP2	yes	no	no
PAIP2B	yes	no	no
PAN2	yes	no	no
PAN3	yes	no	no
PEG10	yes	no	no
PKP4	yes	no	no
R3HDM2	yes	no	no
RBM47	yes	no	no
RBMS3	yes	no	no
RC3H2	yes	no	no
RPL11	yes	no	no
RPS2	yes	no	no
RPTOR	yes	no	no
SFXN1	yes	no	no
SLC25A4	yes	no	no
SLC25A6	yes	no	no
SMAP2	yes	no	no
SMARCAD1	yes	no	no
SPG11	yes	no	no
SPNS1	yes	no	no
TDRD7	yes	no	no
TM9SF3	yes	no	no
TRA2A	yes	no	no
TRA2B	yes	no	no
TROVE2	yes	no	no
TYMS	yes	no	no
ABCF3	yes	no	no
AHCYL1	yes	no	no
AHCYL2	yes	no	no
AHNAK	yes	no	no
AIFM1	yes	no	no
ANKRD44	yes	no	no
ARFGEF3	yes	no	no
ASCC2	yes	no	no
ASCC3	yes	no	no
BYSL	yes	no	no
C1QBP	yes	no	no
CAMK2G	yes	no	no
CAPRIN2	yes	no	no
CCDC66	yes	no	no
CCNB1	yes	no	no
CFAP97	yes	no	no
DDX19B	yes	no	no
DEPDC1B	yes	no	no
DHX29	yes	no	no
DHX57	yes	no	no
E2F4	yes	no	no
FAM111B	yes	no	no
FAM160A2	yes	no	no
FAM160B1	yes	no	no
FKBP3	yes	no	no
GKAP1	yes	no	no
HIST1H1E	yes	no	no
IBTK	yes	no	no
IPO11	yes	no	no
CAMK2D	yes	no	no
KHNYN	yes	no	no
KIF1B	yes	no	no
KNTC1	yes	no	no
LARP1B	yes	no	no
LLPH	yes	no	no
LTV1	yes	no	no
MAP7D3	yes	no	no
MIF4GD	yes	no	no
MOB2	yes	no	no
MYCBP2	yes	no	no
NAP1L4	yes	no	no
NFX1	yes	no	no
OCRL	yes	no	no
PHF20	yes	no	no
PHLDB1	yes	no	no
POP7	yes	no	no
PPP6R2	yes	no	no
PRKCD	yes	no	no
PYM1	yes	no	no
QTRT1	yes	no	no
QTRT2	yes	no	no
RPP25L	yes	no	no
RPS10	yes	no	no
RPS3A	yes	no	no
RTEL1	yes	no	no
SCAPER	yes	no	no
SMG6	yes	no	no
SMG8	yes	no	no
SMG9	yes	no	no
SPOP	yes	no	no
SPTBN1	yes	no	no
STRN4	yes	no	no
TBC1D5	yes	no	no
TOP3B	yes	no	no
TRIM26	yes	no	no
TRIP4	yes	no	no
TTF2	yes	no	no
UPF2	yes	no	no
YTHDC2	yes	no	no
ZCCHC6	yes	no	no
ZNF598	yes	no	no
ZNFX1	yes	no	no
ZZEF1	yes	no	no
ANXA11	no	yes	no
APOBEC3C	no	yes	no
CSTB	no	yes	no
DYNLL1	no	yes	no
FUBP1	no	yes	no
GLRX3	no	yes	no
HNRNPDL	no	yes	no
HNRNPF	no	yes	no
KPNA3	no	yes	no
LASP1	no	yes	no
LIG3	no	yes	no
LIN28B	no	yes	no
MAPK1IP1L	no	yes	no
MAPRE2	no	yes	no
OSBPL9	no	yes	no
P4HB	no	yes	no
PDIA3	no	yes	no
PEF1	no	yes	no
PGP	no	yes	no
PPP2R1B	no	yes	no
RBM3	no	yes	no
RBM38	no	yes	no
RBM4	no	yes	no
SRSF9	no	yes	no
THRAP3	no	yes	no
FAM168B	no	yes	no
FAM195B	no	yes	no
EIF4ENIF1	no	yes	no
ELAVL3	no	yes	no
NOVA2	no	yes	no
CELF2	no	yes	no
DDX3Y	no	yes	no
PWP1	no	yes	no
TRIM71	no	yes	no
ACBD5	no	yes	no
KEAP1	no	yes	no
QKI	no	yes	no
C2CD3	no	yes	no
CELF3	no	yes	no
EIF1	no	yes	no
EDC3	no	yes	no
TNRC6A	no	yes	no
GIGYF2	no	yes	no
LSM1	no	yes	no
ATG3	no	yes	no
DCP1B	no	yes	no
PDAP1	no	yes	no
CEP78	no	yes	no
PEX11B	no	yes	no
SAMD4B	no	yes	no
CDV3	no	yes	no
LANCL1	no	yes	no
CRKL	no	yes	no
UBL5	no	yes	no
TNRC6C	no	yes	no
GOLGA2	no	yes	no
CLPP	no	yes	no
DIS3L2	no	yes	no
GCA	no	yes	no
TAGLN3	no	yes	no
VBP1	no	yes	no
CCDC85C	no	yes	no
GRB2	no	yes	no
NUP153	no	yes	no
SOGA3	no	yes	no
ANKRD17	no	yes	no
C20orf27	no	yes	no
GABARAPL2	no	yes	no
NDEL1	no	yes	no
GIGYF1	no	yes	no
AKAP13	no	yes	no
YLPM1	no	yes	no
CROCC	no	yes	no
FABP5	no	yes	no
RNF25	no	yes	no
AGO1	no	yes	no
WBP2	no	yes	no
KIF13B	no	yes	no
WDR47	no	yes	no
CLNS1A	no	yes	no
ENTPD1	no	yes	no
ARMC6	no	yes	no
TXNDC17	no	yes	no
SOX3	no	yes	no
TBRG1	no	yes	no
ACAP1	no	yes	no
ABRACL	no	yes	no
USP11	no	yes	no
RBM4B	no	yes	no
GLO1	no	yes	no
PEPD	no	yes	no
SMYD5	no	yes	no
ATP6V1G1	no	yes	no
DDX5	no	no	yes
HNRNPA0	no	no	yes
HNRNPR	no	no	yes
NUP214	no	no	yes
ACIN1	no	no	yes
BAG2	no	no	yes
BAZ1B	no	no	yes
CBX3	no	no	yes
CKAP4	no	no	yes
COIL	no	no	yes
DHX15	no	no	yes
EFTUD2	no	no	yes
H2AFY	no	no	yes
H3F3B	no	no	yes
HNRNPL	no	no	yes
IMMT	no	no	yes
IMPDH2	no	no	yes
LMNB1	no	no	yes
MATR3	no	no	yes
MYO1C	no	no	yes
NOP56	no	no	yes
NUMA1	no	no	yes
NUP210	no	no	yes
NUP62	no	no	yes
PLEC	no	no	yes
POM121	no	no	yes
PRPF8	no	no	yes
RPL14	no	no	yes
RPL4	no	no	yes
RPS14	no	no	yes
RPS8	no	no	yes
RRBP1	no	no	yes
SF3B2	no	no	yes
SF3B3	no	no	yes
SMARCA5	no	no	yes
SNRNP200	no	no	yes
SRRM1	no	no	yes
SRSF10	no	no	yes
XRCC6	no	no	yes
DDX17	no	no	yes
DHX9	no	no	yes
ILF3	no	no	yes
PSPC1	no	no	yes
RBM14	no	no	yes
HNRNPH2	no	no	yes
TARDBP	no	no	yes
HNRNPUL1	no	no	yes
FEN1	no	no	yes
FLNA	no	no	yes
FLNC	no	no	yes
H2AFY2	no	no	yes
HNRNPC	no	no	yes
HP1BP3	no	no	yes
HSPA1A	no	no	yes
HSPA8	no	no	yes
ILF2	no	no	yes
KRT18	no	no	yes
NUP93	no	no	yes
PARP1	no	no	yes
PRPF6	no	no	yes
RALY	no	no	yes
SAFB	no	no	yes
SLTM	no	no	yes
SMC3	no	no	yes
TUBB	no	no	yes
TUBB4B	no	no	yes
YWHAZ	no	no	yes
FBL	no	no	yes
SUGP2	no	no	yes
LMNA	no	no	yes
H1F0	no	no	yes
MKI67	no	no	yes
ADAR	no	no	yes
DSTN	no	no	yes
ZNF638	no	no	yes
NONO	no	no	yes
ATAD2	no	no	yes
DHX30	no	no	yes
ZC3H7A	no	no	yes
FTSJ3	no	no	yes
PGAM5	no	no	yes
DDX47	no	no	yes
DDX21	no	no	yes
NXF1	no	no	yes
C22orf28	no	no	yes
PFN2	no	no	yes
CRYAB	no	no	yes
ACTBL2	no	no	yes
ACTR1A	no	no	yes
ACTR1B	no	no	yes
ALDH18A1	no	no	yes
ANP32E	no	no	yes
ANXA1	no	no	yes
ANXA6	no	no	yes
APEX1	no	no	yes
ARPC1B	no	no	yes
ATAD3A	no	no	yes
ATP5A1	no	no	yes
BAG3	no	no	yes
BRAT1	no	no	yes
C15orf52	no	no	yes
CAP1	no	no	yes
CBFB	no	no	yes
CBX1	no	no	yes
CCT3	no	no	yes
CCT6A	no	no	yes
CDC5L	no	no	yes
CDC73	no	no	yes
CDK1	no	no	yes
CENPB	no	no	yes
CFL1	no	no	yes
CHCHD3	no	no	yes
CHORDC1	no	no	yes
CLIC4	no	no	yes
CNOT1	no	no	yes
CORO1B	no	no	yes
CPSF3	no	no	yes
CPSF6	no	no	yes
CPSF7	no	no	yes
CSE1L	no	no	yes
CSTF1	no	no	yes
CTNNA2	no	no	yes
CTNND1	no	no	yes
CTTNBP2NL	no	no	yes
CWC22	no	no	yes
DCD	no	no	yes
DDX19A	no	no	yes
DDX50	no	no	yes
DKC1	no	no	yes
DCTN1	no	no	yes
DNAJA1	no	no	yes
DNAJC8	no	no	yes
DPYSL2	no	no	yes
DPYSL3	no	no	yes
DST	no	no	yes
DYNLL2	no	no	yes
EIF2S2	no	no	yes
EIF3D	no	no	yes
EPPK1	no	no	yes
ETF1	no	no	yes
FHL1	no	no	yes
FSCN1	no	no	yes
GFPT1	no	no	yes
GNB2	no	no	yes
H1FX	no	no	yes
H2AFV	no	no	yes
HMGA1	no	no	yes
HMGB3	no	no	yes
HMGN1	no	no	yes
HSP90AA1	no	no	yes
HSPA4	no	no	yes
HSPD1	no	no	yes
IK	no	no	yes
ITGB1	no	no	yes
KANK2	no	no	yes
KHDRBS3	no	no	yes
KIAA1524	no	no	yes
KIF23	no	no	yes
KPNA2	no	no	yes
KPNA6	no	no	yes
KPNB1	no	no	yes
LBR	no	no	yes
LEMD3	no	no	yes
LSM3	no	no	yes
LUC7L	no	no	yes
MACF1	no	no	yes
MAGEA4	no	no	yes
MAGED2	no	no	yes
MAP4	no	no	yes
MAP4K4	no	no	yes
MARS	no	no	yes
MCM4	no	no	yes
MCM5	no	no	yes
MCM7	no	no	yes
METAP1	no	no	yes
MFAP1	no	no	yes
MSH6	no	no	yes
MTHFD1	no	no	yes
MYO6	no	no	yes
NEXN	no	no	yes
NOP58	no	no	yes
NOSIP	no	no	yes
NSUN2	no	no	yes
NTMT1	no	no	yes
NUDC	no	no	yes
NUP205	no	no	yes
NUP98	no	no	yes
ORF1	no	no	yes
PALLD	no	no	yes
PAWR	no	no	yes
PCNA	no	no	yes
PDCD6IP	no	no	yes
PDLIM1	no	no	yes
PDLIM5	no	no	yes
PDS5B	no	no	yes
PELO	no	no	yes
PFDN4	no	no	yes
PHLDB2	no	no	yes
PKP2	no	no	yes
POLR2B	no	no	yes
PPME1	no	no	yes
PPP1R10	no	no	yes
PPP1R18	no	no	yes
PPP2R1A	no	no	yes
PRDX6	no	no	yes
PRKRA	no	no	yes
PRMT5	no	no	yes
PSMD2	no	no	yes
PTGES3	no	no	yes
PYCR1	no	no	yes
RAB1A	no	no	yes
RACGAP1	no	no	yes
RAD21	no	no	yes
RANBP1	no	no	yes
RBBP4	no	no	yes
RBFOX1	no	no	yes
RBM12B	no	no	yes
RBM26	no	no	yes
RCC1	no	no	yes
RCC2	no	no	yes
RFC3	no	no	yes
RFC4	no	no	yes
RGPD3	no	no	yes
RSL1D1	no	no	yes
S100A7A	no	no	yes
S100A9	no	no	yes
SAFB2	no	no	yes
SFN	no	no	yes
SFRS3	no	no	yes
SIPA1L1	no	no	yes
SMARCA1	no	no	yes
SMC4	no	no	yes
SMU1	no	no	yes
SNRPF	no	no	yes
SNTB2	no	no	yes
SORBS1	no	no	yes
SPECC1L	no	no	yes
SRRT	no	no	yes
SRSF4	no	no	yes
STAT1	no	no	yes
STIP1	no	no	yes
SUN1	no	no	yes
SYCP3	no	no	yes
TCEA1	no	no	yes
TCP1	no	no	yes
TMOD3	no	no	yes
TNKS1BP1	no	no	yes
TOMM34	no	no	yes
TPM2	no	no	yes
TRIM21	no	no	yes
TRIP6	no	no	yes
TUBA3C	no	no	yes
TUBA4A	no	no	yes
TUBB8	no	no	yes
TUFM	no	no	yes
TXN	no	no	yes
U2AF1	no	no	yes
UBA1	no	no	yes
USP5	no	no	yes
VASP	no	no	yes
VCP	no	no	yes
YES1	no	no	yes
YWHAB	no	no	yes
YWHAQ	no	no	yes
ZC3H14	no	no	yes
BANF1	no	no	yes
CALML5	no	no	yes
CAPZA2	no	no	yes
CARHSP1	no	no	yes
CIT	no	no	yes
CNN3	no	no	yes
DTX3L	no	no	yes
FLNB	no	no	yes
HELZ2	no	no	yes
HSPA9	no	no	yes
LPP	no	no	yes
MAGOHB	no	no	yes
PDLIM4	no	no	yes
RNH1	no	no	yes
TPM1	no	no	yes
YARS	no	no	yes
YWHAH	no	no	yes
WDR62	no	no	yes
MAPK8	no	no	yes
OGG1	no	no	yes
OGFOD1	no	no	yes
EIF2AK1	no	no	yes
RHOA	no	no	yes
ROCK1	no	no	yes
TRDMT1	no	no	yes
TNKS	no	no	yes
PARG	no	no	yes
EWSR1	no	no	yes
Rent2	no	no	yes
PQBP1	no	no	yes
PRKCA	no	no	yes
DYRK3	no	no	yes
TERT	no	no	yes
SORBS3	no	no	yes
MAEL	no	no	yes
SRP9	no	no	yes
DDX58	no	no	yes
SYNE1	no	no	yes
EIF2AK2	no	no	yes
DZIP1	no	no	yes
CDK2	no	no	yes
DERA	no	no	yes
AKAP9	no	no	yes
APOBEC3G	no	no	yes
BRF1	no	no	yes
CALR3	no	no	yes
CCAR1	no	no	yes
DYNC1H1	no	no	yes
DISC1	no	no	yes
PTK2	no	no	yes
FASTK	no	no	yes
GRB7	no	no	yes
IPO8	no	no	yes
PPIP5K1	no	no	yes
KLC1	no	no	yes
MBNL1	no	no	yes
PKP3	no	no	yes
PXDNL	no	no	yes
PHB2	no	no	yes
GNB2L1	no	no	yes
RBM42	no	no	yes
SAMD4A	no	no	yes
SMN1	no	no	yes
TRAF2	no	no	yes
ZFP36	no	no	yes
CHP1	no	no	yes
TSC1	no	no	yes
CNBP	no	no	yes
UBL4A	no	no	yes
TPT1	no	no	yes
mTor	no	no	yes
RAPTOR	no	no	yes
EIF2S1	no	no	yes
HNRNPK	no	no	yes
KHDRBS1	no	no	yes
PFN1	no	no	yes
SFPQ	no	no	yes
